# Activity of epigenetic inhibitors against *Plasmodium falciparum* asexual and sexual blood stages

**DOI:** 10.1101/694422

**Authors:** Leen Vanheer, Björn F.C. Kafsack

## Abstract

Regulation of gene expression by epigenetic processes is critical for malaria parasite survival in multiple life stages. To evaluate the suitability of targeting these pathways we screened 350 epigenetic inhibitors against asexual blood stages and gametocytes of *P. falciparum*. We observed ≥90% inhibition at 10 µM for 28% of compounds, of which a third retained ≥90% inhibition at 1 µM. These results suggest epigenetic regulation as a promising target for the development of new multi-stage anti-malarials.
