## Supplemental Data Set 1 for "Activity of epigenetic inhibitors against *Plasmodium falciparum* asexual and sexual blood stages"

### Sheet: All compounds
								Asexual		Gametocyte		Asexual		Gametocyte
		Catalog	Putative	Asexual		Gametocyte		% inhibition at 10 µM		% inhibition at 10 µM		% inhibition at 1 µM		% inhibition at 1 µM
Compound	Vendor	Number	Target Class	EC50 (±SEM)		EC50 (±SEM)		Mean	±SEM	Mean	±SEM	Mean	±SEM	Mean	±SEM
(-)-Epigallocatechin Gallate	Selleck	S2250	DNMT	> 10 uM		> 10 uM		0.0278973	0.0181582	-0.075799	0.116104	0.103508	0.0309335	-0.0560673	0.0248091
(-)-JQ1	Cayman	11232	Histone Reader Domains	> 10 uM		> 10 uM		0.494267	0.0607868	0.0779125	0.0601835	0.00194607	0.0900564	-0.0346629	0.0512437
(-)-Neplanocin A	Cayman	10584	HMT	1-10 uM		1-10 uM		0.801104	0.0503454	0.982692	0.00158908	0.40237	0.176893	0.104944	0.102763
(-)-Parthenolide	Selleck	S2341	HDAC	> 10 uM		> 10 uM		0.128651	0.0752283	0.26616	0.0526602	0.100711	0.0217201	0.0572797	0.0441701
(+)-Abscisic Acid	Cayman	10073	HDAC	> 10 uM		> 10 uM		0.064655	0.196581	-0.103024	0.0958349	0.142986	0.179154	-0.0180515	0.0131144
(+)-JQ1	Cayman	11187	Histone Reader Domains	1-10 uM		1-10 uM		0.665169	0.0422482	0.520115	0.0316747	0.00520576	0.0150741	-0.0511341	0.0347428
(R)-PFI-2 (hydrochloride)	Cayman	14678	HMT	> 10 uM		> 10 uM		0.307764	0.0761482	0.104203	0.0307969	-0.0322857	0.0826495	0.111439	0.0393853
1-Naphthoic Acid	Cayman	11322	Other	> 10 uM		> 10 uM		0.00408406	0.0452783	0.0641692	0.00161078	-0.0189811	0.0215472	-0.0482754	0.0572548
2-hexyl-4-Pentynoic Acid	Cayman	15205	HDAC	> 10 uM		> 10 uM		-0.0436765	0.0593322	0.023249	0.0325213	-0.0231756	0.0355619	0.0464311	0.0206867
2-Methoxyestradiol (2-MeOE2)	Selleck	S1233	HIF	> 10 uM		> 10 uM		-0.0526519	0.00513677	-0.194607	0.0283404	0.0957706	0.084506	0.0418792	0.0428223
2-PCPA (hydrochloride)	Cayman	10010494	HDM	> 10 uM		> 10 uM		-0.0715497	0.1286	-0.0846824	0.0204846	-0.0200622	0.0337585	-0.00335285	0.0440852
2,3,5-triacetyl-5-Azacytidine	Cayman	13373	DNMT	> 10 uM		> 10 uM		0.0489688	0.0356727	0.0916625	0.0491648	0.107736	0.0308347	0.0924969	0.045149
2,4-Pyridinedicarboxylic Acid	Cayman	11138	HDM	> 10 uM		> 10 uM		0.0292086	0.0541142	0.0477977	0.0385251	-0.0621363	0.0219454	-0.0941271	0.0989683
3-amino Benzamide	Cayman	10397	PARP	> 10 uM		> 10 uM		0.0769695	0.091086	0.0527857	0.103442	0.03223	0.0806807	0.00940982	0.0470609
3-Deazaneplanocin A	Cayman	13828	HMT	< 1 uM		< 1 uM		0.581646	0.0963835	0.802763	0.00770577	0.550997	0.0844852	0.725639	0.0653441
3-Deazaneplanocin A (hydrochloride)	Cayman	11102	HMT	< 1 uM		< 1 uM		0.592886	0.0647636	0.793833	0.0320023	0.551742	0.0260846	0.820963	0.0424684
3,3-Diindolylmethane	Cayman	15927	HDAC	1-10 uM		> 10 uM		0.869837	0.0380128	0.24927	0.0018593	0.236454	0.0923798	-0.0795638	0.019254
4-iodo-SAHA	Cayman	10495	HDAC	202.6 nM ± 62.0		277.4 nM ± 31.0		0.959752	0.0389713	0.99028	0.000518355	0.767849	0.0370602	0.898887	0.0450593
4SC-202	Selleck	S7555	HDAC	1-10 uM		> 10 uM		0.574776	0.132191	0.0978406	0.193847	0.0410764	0.0556244	-0.0164646	0.0202214
5-Azacytidine	Cayman	11164	DNMT	1-10 uM		> 10 uM		0.553649	0.14535	0.0739974	0.10457	0.0283838	0.0469065	-0.0131602	0.00635563
5-Methyl-2-deoxycytidine	Cayman	16166	DNMT	> 10 uM		> 10 uM		0.455222	0.0603786	-0.0497469	0.0176825	0.102541	0.0564126	-0.0650853	0.0405426
5-Methylcytidine	Cayman	16111	DNMT	> 10 uM		> 10 uM		0.420266	0.127163	-0.0858556	0.0397491	0.344057	0.190151	-0.035391	0.0064753
6-Thioguanine	Cayman	15774	DNMT	> 10 uM		> 10 uM		0.495302	0.0956301	0.11282	0.0260446	0.137656	0.137681	-0.0993324	0.00888142
A-196	Selleck	S7983	HMT	> 10 uM		> 10 uM		0.279838	0.138369	-0.0873338	0.0388572	-0.146873	0.108191	-0.016675	0.0488723
A-366	Selleck	S7572	HMT	1-10 uM		1-10 uM		0.914281	0.00750014	0.711459	0.217794	0.0260603	0.0149245	0.0923218	0.0107191
A-769662	Selleck	S2697	Kinase	> 10 uM		> 10 uM		-0.00273275	0.00476038	-0.0149393	0.00110052	-0.00899503	0.0372504	0.0510729	0.0010364
A-966492	Selleck	S2197	PARP	1-10 uM		1-10 uM		0.974846	0.00723967	0.894222	0.0720248	0.0885494	0.038841	-0.0137026	0.0392236
Abexinostat (PCI-24781)	Selleck	S1090	HDAC	54.4 nM ± 15.1		112.2 nM ± 8.4		0.961424	0.0160958	0.9914	0.00556386	0.949932	0.00673563	0.961759	0.0132016
AG-14361	Selleck	S2178	PARP	> 10 uM		> 10 uM		0.0820965	0.0130795	0.0106691	0.057104	0.107044	0.055549	0.0128331	0.0679338
AG-490 (Tyrphostin B42)	Selleck	S1143	Kinase	> 10 uM		> 10 uM		0.0220549	0.155946	0.0149603	0.0350645	0.0437804	0.0977659	0.00238619	0.0244949
AGK2	Cayman	13145	HDAC	> 10 uM		> 10 uM		0.162505	0.0586935	0.103925	0.00687852	-0.0458586	0.0571405	0.0260182	0.0142056
AGK7	Cayman	16152	HDAC	1-10 uM		> 10 uM		0.610219	0.132257	-0.0289134	0.0370262	0.227248	0.0449444	0.0722999	0.00502278
AICAR (Acadesine)	Selleck	S1802	Kinase	> 10 uM		> 10 uM		0.443634	0.0444334	-0.01567	0.0645898	0.0995012	0.0153508	-0.0417961	0.043564
AK-7	Cayman	14004	HDAC	> 10 uM		> 10 uM		0.168379	0.119953	0.147379	0.00943271	-0.0683314	0.0705944	0.0346395	0.0243513
Alisertib (MLN8237)	Selleck	S1133	Kinase	> 10 uM		> 10 uM		0.0514535	0.025495	0.0453823	0.000433002	-0.0373116	0.0114726	-0.0610349	0.0230358
alpha-Hydroxyglutaric Acid (sodium salt)	Cayman	16374	HDM	1-10 uM		> 10 uM		0.593841	0.0682794	-0.0192779	0.00314552	0.039772	0.0129916	0.0157993	0.0364244
AMG-900	Selleck	S2719	Kinase	> 10 uM		> 10 uM		-0.00665439	0.0270631	-0.0498956	0.0425297	0.0413057	0.0694276	0.0309355	0.00986472
AMI-1	Selleck	S7884	HMT	> 10 uM		> 10 uM		-0.0808032	0.0222335	-0.006383	0.0496372	0.000375648	0.0622449	0.0397435	0.053798
Amodiaquine dihydrochloride dihydrate	Selleck	S4589	Other	< 13 nM		< 13 nM		0.983835	0.00958093	0.992868	1.74e-05	0.959539	0.00367669	0.985221	0.00218718
Anacardic Acid	Cayman	13144	HAT	> 10 uM		> 10 uM		0.219727	0.0117309	0.0698022	0.0486563	-0.0671938	0.0820381	-0.024801	0.0187182
Apicidin	Cayman	10575	HDAC	23.1 nM ± 15.2		103.6 nM ± 2.9		0.95602	0.0294593	0.994362	0.000456782	0.986309	0.0064319	0.974205	0.0106336
AR-42	Selleck	S2244	HDAC	22.1 nM ± 8.3		175.3 nM ± 3.3		0.984952	0.00262238	0.989187	0.00144342	0.97718	0.00271573	0.984948	0.00393422
AT9283	Selleck	S1134	Kinase	1-10 uM		1-10 uM		0.677454	0.0225294	0.706325	0.00180017	0.348868	0.0684091	0.0355091	0.019537
Aurora A Inhibitor I	Selleck	S1451	Kinase	< 1 uM		< 1 uM		0.892783	0.024389	0.931441	0.0332335	0.761029	0.0294272	0.538292	0.0634554
AZ 960	Selleck	S2214	Kinase	1-10 uM		1-10 uM		0.907436	0.00975125	0.987578	0.00733648	0.439182	0.202441	-0.00390838	0.0537991
AZ6102	Selleck	S7767	PARP	1-10 uM		1-10 uM		0.988866	0.0110336	0.989556	0.00341635	-0.0619579	0.00438041	-0.0311861	0.0416307
Azacitidine	Selleck	S1782	DNMT	> 10 uM		> 10 uM		0.0306373	0.0999007	-0.0119357	0.00224724	0.0669656	0.052916	0.000152549	0.0560766
AZD1208	Selleck	S7104	Kinase	> 10 uM		> 10 uM		0.330215	0.0279341	0.358841	0.0514122	0.14695	0.116078	-0.0509479	0.0459118
AZD1480	Selleck	S2162	Kinase	< 1 uM		1-10 uM		0.767703	0.0220771	0.646672	0.00230043	0.573036	0.0763733	0.178879	0.065703
AZD2461	Selleck	S7029	PARP	> 10 uM		> 10 uM		-0.0952009	0.106329	0.0918101	0.040979	-0.11164	0.0895551	0.0472306	0.0177942
AZD5153	Selleck	S8344	Histone Reader Domains	> 10 uM		> 10 uM		0.131023	0.0196655	-0.149252	0.0798258	0.128607	0.156664	0.0639112	0.0181764
Barasertib (AZD1152-HQPA)	Selleck	S1147	Kinase	677.8 nM ± 41.0		518.1 nM ± 2.5		0.91814	0.00907718	0.993497	0.00208834	0.750635	0.0487196	0.905327	0.0399697
Baricitinib (LY3009104, INCB028050)	Selleck	S2851	Kinase	1-10 uM		1-10 uM		0.661937	0.0727106	0.69995	0.00791945	0.0246177	0.0560837	0.0510508	0.031676
Belinostat (PXD101)	Selleck	S1085	HDAC	186.6 nM ± 51.9		326.1 nM ± 23.0		0.980299	0.0111733	0.985894	0.0040264	0.869572	0.0267538	0.938451	0.0277881
Benzamide	Selleck	S4715	PARP	> 10 uM		> 10 uM		0.0366241	0.116877	0.0378562	0.00606382	0.0546016	0.0176271	0.0724821	0.0266811
BG45	Selleck	S7689	HDAC	> 10 uM		> 10 uM		-0.128956	0.105982	-0.0265375	0.0465621	-0.058503	0.0432871	0.0127554	0.031226
BGP-15 2HCl	Selleck	S8370	PARP	> 10 uM		> 10 uM		0.272604	0.155375	0.0459103	0.0325173	-0.0179304	0.0108477	-0.00678493	0.0718417
BI-7273	Selleck	S8179	Histone Reader Domains	> 10 uM		> 10 uM		0.208323	0.0805504	0.0374837	0.105167	0.0371477	0.022888	0.0412196	0.0206292
BI-847325	Selleck	S7843	Kinase	364.7 nM ± 15.5		740.1 nM ± 81.2		0.972616	0.00732709	0.996922	0.00138632	0.94279	0.0277428	0.608856	0.0162998
Bisindolylmaleimide IX (Ro 31-8220 Mesylate)	Selleck	S7207	Kinase	1-10 uM		1-10 uM		0.959958	0.00847432	0.992202	0.000776292	0.214703	0.00722239	0.0305802	0.0295974
BIX01294 (hydrochloride hydrate)	Cayman	13124	HMT	10.5 nM ± 3.6		12.3 nM ± 1.3		0.992148	0.00378429	0.986068	0.00309372	0.989559	0.0103406	0.993576	7.87e-05
BML-210	Cayman	10005019	HDAC	> 10 uM		> 10 uM		0.304461	0.0222901	0.116799	0.00720832	-0.12462	0.0400336	-0.0409285	0.00927274
BMS-911543	Selleck	S7144	Kinase	1-10 uM		1-10 uM		0.845534	0.0193973	0.803906	0.0234872	0.0457782	0.0551988	0.0459131	0.0177188
BRD4770	Selleck	S7591	HMT	1-10 uM		< 1 uM		0.975401	0.0175151	0.995634	0.000911363	0.330537	0.253441	0.785289	0.0362938
BRD73954	Cayman	16919	HDAC	> 10 uM		> 10 uM		0.318041	0.130448	0.141416	0.114128	0.181514	0.152662	0.0884025	0.00185636
Bromosporine	Cayman	14119	Histone Reader Domains	> 10 uM		> 10 uM		0.46947	0.0952399	0.14468	0.00958763	0.0865182	0.131482	0.0587648	0.0439646
BSI-201	Cayman	11304	PARP	> 10 uM		> 10 uM		0.0937865	0.062112	0.136541	0.0995695	0.037265	0.0709562	-0.0163401	0.00172847
Butyrolactone 3	Cayman	12095	HAT	> 10 uM		> 10 uM		-0.0986578	0.147395	0.178522	0.0107273	0.0389831	0.0588606	0.0598127	0.020985
C646	Cayman	10549	HAT	> 10 uM		> 10 uM		0.327144	0.121529	0.0806175	0.023556	0.0720348	0.0352635	-0.0637413	0.00448217
CAY10398	Cayman	89740	HDAC	182.6 nM ± 29.9		433.4 nM ± 282.7		0.97727	0.000844492	0.987054	0.0108947	0.934665	0.0171657	0.733607	0.0370203
CAY10591	Cayman	10009797	HDAC	> 10 uM		> 10 uM		0.279913	0.0548155	0.0011765	0.108415	0.139855	0.288519	-0.0287641	0.0669613
CAY10603	Cayman	13146	HDAC	101.0 nM ± 3.6		141.1 nM ± 24.4		0.975028	0.0111588	0.977866	0.0174789	0.89117	0.0451812	0.969671	0.00324728
CAY10669	Cayman	10974	HAT	> 10 uM		> 10 uM		0.0533767	0.00125947	0.0412534	0.00831623	-0.00689563	0.036948	-0.0166816	0.0389232
CAY10683	Cayman	15403	HDAC	> 10 uM		> 10 uM		0.463728	0.131135	-0.107653	0.0312227	0.425487	0.22631	-0.0191067	0.0051606
CBHA	Cayman	13172	HDAC	1-10 uM		1-10 uM		0.996077	0.00238221	0.960749	0.0128905	0.129496	0.110377	0.152766	0.00592296
CCG-100602	Cayman	10787	Other	> 10 uM		> 10 uM		0.141457	0.0236312	0.0720753	0.0160744	-0.0880814	0.0631737	-0.052805	0.0158718
CEP-33779	Selleck	S2806	Kinase	1-10 uM		1-10 uM		0.841817	0.0624976	0.952662	0.00914592	0.129775	0.117177	0.0769032	0.0276047
Cerdulatinib (PRT062070, PRT2070)	Selleck	S7634	Kinase	1-10 uM		1-10 uM		0.822055	0.045693	0.928741	0.0348454	0.144577	0.0624094	0.0485969	0.104828
Chaetocin	Selleck	S8068	HMT	775.3 nM ± 366.0		292.3 nM ± 25.7		0.900079	0.034689	Hemolysis	Hemolysis	0.647055	0.156833	0.985258	0.00190011
Chidamide	Cayman	13686	HDAC	> 10 uM		> 10 uM		0.00311551	0.181377	0.0175203	0.0293126	-0.0669954	0.0525218	-0.0752179	0.00555113
CI-994	Cayman	12084	HDAC	> 10 uM		> 10 uM		0.315324	0.0896107	0.0079342	0.0616399	-0.123415	0.10301	0.00319099	0.0518282
Citarinostat (ACY-241)	Selleck	S8464	HDAC	1-10 uM		< 1 uM		0.982816	0.00633521	0.940236	0.0267797	-0.0065554	0.298943	0.778458	0.0174295
Cl-Amidine (trifluoroacetate salt)	Cayman	10599	Other	> 10 uM		> 10 uM		0.242319	0.0413537	0.156043	0.057636	-0.0562468	0.0332039	-0.0362822	0.018126
Clevudine	Selleck	S3001	Other	> 10 uM		> 10 uM		0.495699	0.036505	-0.0574708	0.0133699	0.119573	0.0146153	0.056534	0.0154146
coumarin-SAHA	Cayman	10671	HDAC	68.5 nM ± 10.0		249.7 nM ± 53.2		0.955046	0.0314031	0.982284	0.00448165	0.980668	0.00324456	0.876132	0.0416278
CPI-0610	Selleck	S7853	Histone Reader Domains	> 10 uM		> 10 uM		-0.0296958	0.0292745	0.0123345	0.021303	-0.0334607	0.0605487	-0.067509	0.0037949
CPI-1205	Selleck	S8353	HMT	> 10 uM		> 10 uM		0.117893	0.0616449	0.0248783	0.00987741	0.0120019	0.0188096	-0.092206	0.0282971
CPI-169	Selleck	S7616	HMT	> 10 uM		> 10 uM		0.227967	0.0207652	0.0153068	0.0437316	-0.01359	0.0707626	0.00128201	0.00217802
CPI-203	Cayman	15479	Histone Reader Domains	> 10 uM		> 10 uM		0.484063	0.0661219	-0.144268	0.0409466	-0.00934321	0.124597	0.0311746	0.0169914
CPI-360	Selleck	S7656	HMT	1-10 uM		> 10 uM		0.667997	0.106603	-0.0162997	0.00768599	0.0628662	0.0370317	-0.0328066	0.0458684
CPI-455 HCl	Selleck	S8287	HDM	> 10 uM		> 10 uM		-0.0341999	0.0302908	0.00524125	0.0669915	0.0753686	0.0366551	0.0315115	0.0500255
CPI-637	Selleck	S8190	Histone Reader Domains	1-10 uM		> 10 uM		0.510749	0.100317	0.238504	0.0853655	0.0958698	0.0336872	0.0656592	0.0215034
CPTH2 (hydrochloride)	Cayman	12086	HAT	> 10 uM		> 10 uM		0.272048	0.0625929	0.147242	0.017219	-0.0340331	0.0784997	-0.0258431	0.0249397
CUDC-101	Cayman	16426	HDAC	35.6 nM ± 8.4		133.1 nM ± 6.3		0.962433	0.0122856	0.990485	0.00485223	0.987747	0.00621196	0.982158	0.000825145
CUDC-907	Selleck	S2759	HDAC	< 1 uM		< 1 uM		0.958223	0.000612309	0.96689	0.0264485	0.706401	0.0887802	0.820957	0.0439859
Curcumin	Selleck	S1848	HAT	> 10 uM		> 10 uM		0.173175	0.0892603	0.00426238	0.00664576	0.0331699	0.110621	-0.144408	0.0967704
Curcumol	Selleck	S2407	Kinase	> 10 uM		> 10 uM		0.419871	0.0305843	-0.0807847	0.00123325	0.0470105	0.0811209	0.0790806	0.0367584
CX-6258 HCl	Selleck	S7041	Kinase	494.3 nM ± 18.1		472.2 nM ± 64.2		0.990219	0.0112338	0.989785	0.00311947	0.962565	0.002498	0.938041	0.0400253
CYC116	Selleck	S1171	Kinase	1-10 uM		1-10 uM		0.591277	0.0494311	0.625895	0.128139	0.199719	0.162883	0.0499933	0.0256539
Dacinostat (LAQ824)	Selleck	S1095	HDAC	40.2 nM ± 19.1		45.3 nM ± 0.9		0.980674	0.00534316	0.991693	0.00237079	0.963989	0.00111107	0.995801	0.00323314
Daminozide	Cayman	12033	HDM	> 10 uM		> 10 uM		0.0423236	0.0376632	0.0957037	0.0723108	-0.0116988	0.058367	-0.0374731	0.03584
Danusertib (PHA-739358)	Selleck	S1107	Kinase	1-10 uM		1-10 uM		0.929574	0.0270759	0.533508	0.0369944	0.0843763	0.0798713	-0.0340331	0.018953
Daphnetin	Selleck	S2554	Kinase	> 10 uM		> 10 uM		0.060472	0.149634	-0.0846066	0.0785673	0.102833	0.0604728	-0.00447678	0.0461437
Daprodustat (GSK1278863)	Selleck	S8171	HIF	> 10 uM		> 10 uM		-0.00672145	0.0586224	0.0449435	0.0115922	-0.0366995	0.0626464	0.0303493	0.0745003
Daptomycin	Selleck	S1373	Other	> 10 uM		> 10 uM		-0.197006	0.0380572	-0.0338788	0.0192543	0.0508263	0.0375683	0.0864991	0.0304268
Decernotinib (VX-509)	Selleck	S7541	Kinase	1-10 uM		1-10 uM		0.778277	0.0428512	0.67494	0.0397158	0.0678335	0.0180748	0.017905	0.0271058
Decitabine	Cayman	11166	DNMT	> 10 uM		> 10 uM		-0.0211189	0.0771444	-0.00595667	0.0493593	0.176725	0.0883557	-0.0432927	0.0161837
Delphinidin (chloride)	Cayman	11012	HAT	> 10 uM		> 10 uM		0.0977012	0.0632841	0.044262	0.0660888	0.0478714	0.0262161	-0.0567509	0.0688823
Divalproex Sodium	Selleck	S1703	HDAC	> 10 uM		> 10 uM		-0.0297148	0.077338	-0.0529548	0.0662666	0.0540612	0.0128654	-0.0237769	0.0447381
DMOG	Cayman	71210	HIF	> 10 uM		> 10 uM		-0.0112539	0.0429302	0.136161	0.110707	-0.0753721	0.0381644	0.062116	0.00155192
Droxinostat	Selleck	S1422	HDAC	> 10 uM		> 10 uM		0.0186572	0.121135	0.262843	0.0106397	-0.167353	0.0367864	-0.0121875	0.00599542
E7449	Selleck	S8419	PARP	> 10 uM		> 10 uM		0.231882	0.0577215	0.0329428	0.0751309	0.0902593	0.226668	-0.0310233	0.0610828
EED226	Selleck	S8496	Histone Reader Domains	> 10 uM		> 10 uM		0.363295	0.126456	-0.0908399	0.0661066	0.0214537	0.0286673	-0.0176664	0.0231682
EI1	Selleck	S7611	HMT	> 10 uM		> 10 uM		0.467709	0.0689107	0.0411254	0.0429441	-0.163466	0.0986628	-0.013112	0.00314768
Ellagic Acid	Cayman	10569	HMT	> 10 uM		> 10 uM		0.0664671	0.0355991	0.0164812	0.0720005	0.188517	0.219978	0.0285498	0.00253443
ENMD-2076	Selleck	S1181	Kinase	< 1 uM		< 1 uM		0.951263	0.0212223	0.992304	0.000649595	0.644171	0.113902	0.609251	0.0648176
ENMD-2076 L-(+)-Tartaric acid	Selleck	S2018	Kinase	< 1 uM		< 1 uM		0.981955	0.0108268	0.988974	0.00130072	0.673917	0.147945	0.580106	0.00106351
Entacapone	Selleck	S3147	HMT	> 10 uM		> 10 uM		-0.0124897	0.00734697	0.0139477	0.0599559	0.00355882	0.0129906	0.0390225	0.057553
Entinostat (MS-275)	Selleck	S1053	HDAC	> 10 uM		> 10 uM		0.383905	0.14617	0.14651	0.127472	-0.0667017	0.0912078	0.0226739	0.119216
Enzastaurin (LY317615)	Selleck	S1055	Kinase	> 10 uM		> 10 uM		0.0958282	0.0474523	0.00186267	0.0510194	0.0716375	0.0429605	0.016511	0.043227
EPZ004777	Selleck	S7353	HMT	1-10 uM		1-10 uM		0.972358	0.00301321	0.998003	0.000804844	-0.00815945	0.0252624	0.0515007	0.0181862
EPZ005687	Cayman	13966	HMT	1-10 uM		1-10 uM		0.757178	0.219553	0.984588	0.0054784	0.0806456	0.029755	0.0347106	0.0158651
EPZ015666(GSK3235025)	Selleck	S7748	HMT	> 10 uM		> 10 uM		0.375758	0.175101	0.108675	0.139102	0.0146617	0.0364624	-0.0222786	0.0118029
EPZ020411 2HCl	Selleck	S7820	HMT	> 10 uM		> 10 uM		0.217907	0.0400862	0.122455	0.0368588	0.22293	0.123941	0.0226276	0.0232217
EPZ5676	Cayman	16175	HMT	1-10 uM		1-10 uM		0.979809	0.00763925	0.987191	0.00211883	0.297081	0.0891333	0.033378	0.0327666
ETC-1002	Selleck	S7953	Kinase	> 10 uM		> 10 uM		0.355401	0.247833	0.205835	0.191345	0.130471	0.00637904	-0.0357318	0.0680682
Etoposide	Cayman	12092	HMT	1-10 uM		> 10 uM		0.790644	0.0483557	0.369643	0.042141	-0.101954	0.0937575	0.0819913	0.0458988
EX-527	Cayman	10009798	HDAC	> 10 uM		> 10 uM		-0.0564002	0.0515682	-0.020311	0.0178201	-0.0717281	0.0226527	-0.0763342	0.00496737
F-Amidine (trifluoroacetate salt)	Cayman	10610	Other	> 10 uM		> 10 uM		0.027387	0.0297717	0.023872	0.0334097	0.115745	0.138841	-0.179137	0.0552128
Fasudil (HA-1077) HCl	Selleck	S1573	Kinase	> 10 uM		> 10 uM		-0.0762102	0.0755178	0.040743	0.107433	-0.00258207	0.00301293	-0.0218198	0.0109878
Fedratinib (SAR302503, TG101348)	Selleck	S2736	Kinase	66.9 nM ± 2.8		96.9 nM ± 19.7		0.979009	0.0147173	0.996794	0.000857221	0.886881	0.0119769	0.965539	0.01426
FG-2216	Selleck	S7979	HIF	> 10 uM		> 10 uM		0.180062	0.0759048	-0.0183688	0.100195	0.186236	0.134172	0.0120316	0.0548358
Filgotinib (GLPG0634)	Selleck	S7605	Kinase	> 10 uM		> 10 uM		-0.0206671	0.0212628	0.0337549	0.00505545	-0.0174506	0.038886	0.0556357	0.0545796
Fisetin	Selleck	S2298	HDAC	> 10 uM		> 10 uM		0.207281	0.029574	-0.0855491	0.104576	0.0721324	0.000101954	-0.0233337	0.0519278
FLLL32	Selleck	S7259	Kinase	1-10 uM		1-10 uM		0.952447	0.000150146	0.997945	0.000455622	-0.0739303	0.0343002	0.0591326	0.00968126
G007-LK	Selleck	S7239	PARP	1-10 uM		> 10 uM		0.677954	0.0519767	-0.0545409	0.0428638	0.286326	0.152962	0.0260277	0.00193005
Gandotinib (LY2784544)	Selleck	S2179	Kinase	1-10 uM		1-10 uM		0.948355	0.0121015	0.842059	0.0129088	0.0744333	0.0416674	0.109929	0.0719863
Garcinol	Cayman	10566	HAT	1-10 uM		1-10 uM		0.78153	0.0454398	0.68737	0.263516	0.15691	0.14237	-0.0919905	0.0278992
Gemcitabine	Cayman	11690	DNMT	1-10 uM		> 10 uM		0.880103	0.0300497	0.0667218	0.0110008	0.473185	0.0214447	-0.0303582	0.0215998
Givinostat (ITF2357)	Selleck	S2170	HDAC	90.7 nM ± 26.4		128.3 nM ± 0.8		0.984267	0.00978292	0.986908	0.00291744	0.991916	0.007984	0.989448	0.00343001
Go 6983	Selleck	S2911	Kinase	1-10 uM		1-10 uM		0.963054	0.00679604	0.989797	0.00220687	0.332412	0.0712147	-0.0164831	0.0237045
Go6976	Selleck	S7119	Kinase	> 10 uM		1-10 uM		0.411034	0.116633	0.626345	0.110009	0.0548513	0.0175104	0.0818401	0.0383642
GSK-J1 (sodium salt)	Cayman	12054	HDM	> 10 uM		> 10 uM		-0.0243794	0.0834205	0.0315006	0.0795895	0.0630757	0.0306696	-0.0105778	0.00855271
GSK-J2 (sodium salt)	Cayman	12056	HDM	> 10 uM		> 10 uM		-0.0773796	0.119008	-0.0406274	0.00431776	-0.0265928	0.118289	0.0468101	0.0127752
GSK-J4 (hydrochloride)	Cayman	12073	HDM	1-10 uM		< 1 uM		0.964168	0.0070969	0.99437	0.000344276	-0.0127052	0.0724158	0.553254	0.00795631
GSK-LSD1 (hydrochloride)	Cayman	16439	HDM	> 10 uM		> 10 uM		0.12245	0.00689846	-0.0943057	0.0266484	-0.00224762	0.10698	-0.0421999	0.000875133
GSK1070916	Selleck	S2740	Kinase	535.2 nM ± 18.7		761.1 nM ± 120.0		0.944376	0.00918662	0.998904	3.98e-05	0.943116	0.0119636	0.703946	0.127235
GSK126	Cayman	15415	HMT	1-10 uM		1-10 uM		0.987936	0.00239054	0.986677	0.00216329	0.476482	0.124501	0.00666497	0.00301817
GSK1324726A (I-BET726)	Selleck	S7620	Histone Reader Domains	> 10 uM		> 10 uM		0.327	0.143568	-0.0245054	0.0662187	-0.0228534	0.0206905	0.0295255	0.00169101
GSK2801	Cayman	14120	Histone Reader Domains	> 10 uM		> 10 uM		0.0818202	0.07557	0.0954655	0.0137437	-0.0188238	0.0375113	0.0100584	0.00435819
GSK2879552 2HCl	Selleck	S7796	HDM	> 10 uM		> 10 uM		-0.0164936	0.021087	0.0463997	0.0252492	0.018304	0.0274411	-0.00837255	0.0812705
GSK343	Cayman	14094	HMT	1-10 uM		1-10 uM		0.763755	0.0288438	0.671252	0.165186	-0.0572696	0.0137404	0.0880184	0.0442881
GSK4112	Cayman	11931	Other	1-10 uM		> 10 uM		0.536509	0.214161	0.154723	0.0533051	0.127889	0.0776838	-0.0832278	0.0252439
GSK503	Selleck	S7804	HMT	1-10 uM		1-10 uM		0.775074	0.0334521	0.540081	0.0100886	0.0033896	0.126063	0.0640799	0.016282
GSK591	Selleck	S8111	HMT	> 10 uM		> 10 uM		0.150058	0.0250354	0.10527	0.00595226	0.0537886	0.00750872	0.0940026	0.0141626
GSK6853	Selleck	S8265	Histone Reader Domains	1-10 uM		1-10 uM		0.599465	0.118843	0.500015	0.0759055	0.0935786	0.0185337	-0.0755689	0.0144489
HC Toxin	Cayman	10576	HDAC	15.1 nM ± 3.7		30.2 nM ± 0.1		0.950744	0.0264059	0.975283	0.011232	0.980131	0.00561561	0.960198	0.0129422
Hesperadin	Selleck	S1529	Kinase	< 1 uM		1-10 uM		0.949066	0.00631504	0.996875	0.000480225	0.586492	0.0634632	0.0501234	0.0408322
HLCL-61 HCL	Selleck	S8209	HMT	> 10 uM		> 10 uM		0.0547115	0.0484797	0.0017783	0.0389716	0.0180672	0.0956032	0.237703	0.0350263
HNHA	Cayman	13295	HDAC	> 10 uM		> 10 uM		0.18234	0.129394	-0.0410727	0.0767411	-0.0690621	0.22191	0.0129904	0.100133
HPI-4 (Ciliobrevin A)	Selleck	S8249	Other	> 10 uM		> 10 uM		0.0277503	0.124045	0.108754	0.0261974	-0.0425436	0.0466994	-0.031019	0.0825347
HPOB	Cayman	15066	HDAC	1-10 uM		1-10 uM		0.865258	0.016686	0.880203	0.00772179	0.137793	0.196668	0.0486044	0.0447687
HTH-01-015	Selleck	S7318	Kinase	1-10 uM		1-10 uM		0.95373	0.00114316	0.992365	0.00231405	0.280085	0.00800207	0.0827211	0.00914541
I-BET-762	Selleck	S7189	Histone Reader Domains	> 10 uM		> 10 uM		0.0331179	0.141596	0.0463164	0.00353179	-0.0339131	0.0149852	0.0354504	0.00858206
I-BET151	Cayman	11181	Histone Reader Domains	> 10 uM		> 10 uM		0.0707924	0.0702237	0.111562	0.00788352	0.00894475	0.00356567	-0.0133335	0.0435671
I-BET762	Cayman	10676	Histone Reader Domains	> 10 uM		> 10 uM		0.0599727	0.0992506	0.117041	0.0875208	-0.0163684	0.0244828	0.0127409	0.0790665
I-BRD9	Selleck	S7835	Histone Reader Domains	1-10 uM		1-10 uM		0.970362	0.00324795	0.997902	0.00153089	0.150997	0.0374691	-0.0557626	0.0163183
I-CBP112 (hydrochloride)	Cayman	14468	Histone Reader Domains	> 10 uM		> 10 uM		0.386045	0.00554975	0.142559	0.0708467	-0.00260369	0.0211548	-0.0219936	0.00479837
Iniparib (BSI-201)	Selleck	S1087	PARP	> 10 uM		> 10 uM		-0.00683723	0.0277037	0.0560082	0.0202742	0.0107698	0.00860637	0.0288199	0.0448516
INO-1001 (3-Aminobenzamide)	Selleck	S1132	PARP	> 10 uM		> 10 uM		0.0306775	0.0244021	-0.0220073	0.00587968	0.190934	0.0360065	0.0270033	0.000779304
IOX1	Cayman	11572	HDM	1-10 uM		> 10 uM		0.620534	0.118404	0.226548	0.0683913	0.0804259	0.0197567	-0.0555706	0.0116685
IOX2	Selleck	S2919	HIF	> 10 uM		> 10 uM		0.000134757	0.0802029	0.00988336	0.0185075	0.0119626	0.0135571	-3.8092e-05	0.00461632
Isoliquiritigenin	Cayman	10739	Other	> 10 uM		> 10 uM		-0.00333346	0.0026067	0.0416454	0.037207	0.00606417	0.0575111	-0.0280071	0.0232006
ITF 2357	Cayman	11045	HDAC	90.7 nM ± 26.4		128.3 nM ± 0.8		0.928221	0.00478632	0.992866	0.00460779	0.956821	0.0137519	0.96194	0.0140065
ITSA-1 (ITSA1)	Selleck	S8323	HDAC	> 10 uM		> 10 uM		0.170846	0.0644584	-0.0202473	0.0582855	0.0304399	0.00968089	-0.052005	0.0201546
JGB1741	Cayman	10641	HDAC	> 10 uM		> 10 uM		0.225116	0.22597	0.175526	0.00228198	0.0661211	0.0888414	-0.0693148	0.0218331
JIB-04	Cayman	15338	HDM	470.5 nM ± 28.3		133.1 nM ± 18.5		0.996054	0.00543941	0.99447	0.00283927	0.905	0.0597262	0.997997	0.000522353
JNJ-7706621	Selleck	S1249	Kinase	1-10 uM		> 10 uM		0.658655	0.0610188	0.167853	0.0792359	0.0717052	0.0542115	0.058669	0.0882656
KC7F2	Selleck	S7946	HIF	> 10 uM		> 10 uM		0.151553	0.0266267	0.330733	0.0199523	-0.0568921	0.0336782	0.0592942	0.00312737
KD 5170	Cayman	13214	HDAC	> 10 uM		> 10 uM		-0.147149	0.104067	-0.303776	0.0849615	-0.110788	0.0446512	-0.0391652	0.0550496
KW-2449	Selleck	S2158	Kinase	1-10 uM		> 10 uM		0.587288	0.0595134	-0.0342084	0.103942	0.0459318	0.0677648	0.0118833	0.0299035
Dacinostat, LAQ824	Cayman	16427	HDAC	40.2 nM ± 19.1		45.3 nM ± 0.9		0.984668	0.00574297	0.99369	0.0029668	0.989317	0.00136502	0.995871	0.00154925
Lestaurtinib	Cayman	12094	Kinase	136.1 nM ± 20.8		170.4 nM ± 18.1		0.895489	0.0290073	0.993131	0.00360235	0.824999	0.0431256	0.975654	0.00742806
Lificiguat(YC-1)	Selleck	S7958	HIF	> 10 uM		> 10 uM		0.398467	0.125622	-0.0219969	0.0219016	0.101207	0.0341532	0.0332582	0.0374208
LLY-507	Selleck	S7575	HMT	160.5 nM ± 72.6		377.6 nM ± 76.3		0.985468	0.00666848	0.979363	0.00454131	0.970441	0.0032143	0.975068	0.000498869
LMK-235	Selleck	S7569	HDAC	< 1 uM		< 1 uM		0.994323	0.00557672	0.990766	0.00530693	0.67275	0.028361	0.550247	0.0887933
Lomeguatrib	Cayman	11732	DNMT	> 10 uM		> 10 uM		0.0754201	0.0407391	-0.0687855	0.0104355	-0.0690352	0.0148099	-0.132796	0.0994577
LW 6	Selleck	S8441	HIF	1-10 uM		1-10 uM		0.915187	0.0292335	0.837999	0.0921275	0.420382	0.299095	0.300668	0.0137052
M 344	Cayman	13174	HDAC	237.2 nM ± 55.7		301.4 nM ± 4.9		0.981445	0.0115442	0.991978	0.000222931	0.811213	0.0667455	0.901548	0.0221239
MC 1568	Cayman	16265	HDAC	> 10 uM		1-10 uM		0.230031	0.131584	0.533537	0.264281	0.0360229	0.0236147	0.0359389	0.00209601
ME0328	Selleck	S7438	PARP	> 10 uM		> 10 uM		-0.0568214	0.0298508	-0.0395711	0.0424543	-0.0123751	0.042362	0.0637066	0.039854
Metformin HCl	Selleck	S1950	Other	> 10 uM		> 10 uM		0.0733338	0.126589	0.0258033	0.0179137	-0.0290464	0.034148	-0.0396282	0.0450192
Methylstat (hydrate)	Cayman	11091	HDM	1-10 uM		1-10 uM		0.810733	0.0726229	0.994288	0.000630037	0.0274165	0.00965101	-0.0564124	0.00108359
MG149	Selleck	S7476	HAT	> 10 uM		> 10 uM		-0.0228945	0.0702751	0.0619399	0.0272189	0.100179	0.00647857	0.0239085	0.0414763
MI-136	Selleck	S7815	HMT	175.2 nM ± 8.3		375.3 nM ± 63.3		0.975647	0.0027023	0.982628	0.00690939	0.915831	0.0321126	0.579782	0.0719407
MI-2 (hydrochloride)	Cayman	11620	HMT	1-10 uM		> 10 uM		0.519502	0.0871126	-0.0934258	0.00976718	-0.0246245	0.0839108	-0.109202	0.000286078
MI-3 (Menin-MLL Inhibitor)	Selleck	S7619	HMT	1-10 uM		1-10 uM		0.780556	0.170189	0.761894	0.0584574	-0.024422	0.00656373	-0.0529132	0.0268789
MI-463	Selleck	S7816	HMT	595.0 nM ± 24.2		874.9 nM ± 60.8		0.973201	0.0105646	0.989674	0.00459344	0.93585	0.010819	0.578166	0.0337297
MI-503	Selleck	S7817	HMT	1-10 uM		> 10 uM		0.784973	0.00131532	0.178736	0.0230709	-0.107048	0.117434	-0.00108617	0.0169869
MI-nc (hydrochloride)	Cayman	11621	HMT	> 10 uM		> 10 uM		0.103526	0.0817848	-0.0714162	0.0683879	0.173787	0.0704069	-0.0863826	0.00245986
Mirin	Cayman	13208	Other	> 10 uM		> 10 uM		0.00577144	0.0674171	0.0224265	0.0728273	0.0720162	0.0202679	0.028497	0.0220175
Mitomycin C	Selleck	S8146	Other	< 1 uM		1-10 uM		0.97709	0.00940254	0.994018	0.0014613	0.778622	0.0435473	0.496272	0.0176759
Mivebresib(ABBV-075)	Selleck	S8400	Histone Reader Domains	> 10 uM		> 10 uM		0.387514	0.141958	0.290537	0.055247	0.0677203	0.00273434	-0.0217075	0.00952498
MK-5108 (VX-689)	Selleck	S2770	Kinase	> 10 uM		> 10 uM		0.173344	0.20236	-0.0337528	0.0732147	0.106479	0.021703	-0.0727159	0.0148495
MK-8617	Selleck	S8443	HIF	> 10 uM		> 10 uM		0.0197481	0.020284	-0.0713444	0.000723313	0.0447921	0.0666877	0.0639449	0.0460968
MK-8745	Selleck	S7065	Kinase	> 10 uM		> 10 uM		0.205268	0.0881982	0.35352	0.170431	-0.0796149	0.0199122	0.0309083	0.0108029
ML324	Selleck	S7296	HDM	1-10 uM		1-10 uM		0.9999	0	0.999254	0.000267464	0.18985	0.219906	0.233774	0.0371919
MLN8054	Selleck	S1100	Kinase	> 10 uM		> 10 uM		0.0115991	0.0363979	-0.0322178	0.00757837	-0.0179676	0.0446661	-0.0499331	0.0764553
MM-102	Selleck	S7265	HMT	1-10 uM		1-10 uM		0.852272	0.0619983	0.52269	0.000568701	0.141659	0.200786	0.114041	0.0237925
Mocetinostat (MGCD0103)	Selleck	S1122	HDAC	1-10 uM		1-10 uM		0.948837	0.00967504	0.867621	0.0891297	0.20061	0.103957	0.149937	0.108367
Momelotinib (CYT387)	Selleck	S2219	Kinase	> 10 uM		> 10 uM		0.463257	0.0497679	0.449814	0.19515	0.308034	0.0751455	0.00651791	0.001738
MS-275	Cayman	13284	HDAC	1-10 uM		> 10 uM		0.51361	0.0110527	0.220705	0.0708926	-0.0506592	0.00692829	-0.00287644	0.0632381
MS023	Selleck	S8112	HMT	1-10 uM		> 10 uM		0.608927	0.0327135	0.293155	0.0533225	0.263797	0.0348675	0.0600784	0.0187011
MS049	Selleck	S8147	HMT	> 10 uM		> 10 uM		0.360877	0.108482	0.0820747	0.0306255	0.0800049	0.0991655	0.111341	0.0463533
MS436	Selleck	S7305	Histone Reader Domains	1-10 uM		> 10 uM		0.504143	0.0976352	0.0357331	0.108883	-0.00320992	0.0112771	0.0256211	0.0556911
N-Oxalylglycine	Cayman	13944	HDM	> 10 uM		> 10 uM		0.0203348	0.016704	0.0349367	0.0404728	-0.0140837	0.0465776	-0.053669	0.0361019
Nexturastat A	Selleck	S7473	HDAC	< 1 uM		< 1 uM		0.979916	0.00161416	0.98288	0.00578046	0.737293	0.032236	0.729791	0.0800345
Nicotinamide	Cayman	11127	PARP	> 10 uM		> 10 uM		6.172e-06	0.00300123	0.157222	0.0297109	-0.0570789	0.0466205	-0.0767601	0.00669595
Niraparib (MK-4827) tosylate	Selleck	S7625	PARP	1-10 uM		1-10 uM		0.949346	0.00523615	0.991132	0.000479384	-0.0968384	0.0630052	0.0176145	0.02378
NMS-P118	Selleck	S8363	PARP	> 10 uM		> 10 uM		0.0395719	0.0204685	-0.085476	0.0980421	0.0179594	0.0246772	0.00518278	0.037021
NU1025	Selleck	S7730	PARP	> 10 uM		> 10 uM		-0.0878127	0.0246656	0.0395644	0.0146658	-0.0706056	0.051709	0.0785191	0.0267091
Nullscript	Cayman	16433	HDAC	> 10 uM		> 10 uM		0.0780038	0.137868	0.254089	0.0268327	-0.0389744	0.0540679	-0.0172883	0.071066
NVP-BSK805 2HCl	Selleck	S2686	Kinase	1-10 uM		1-10 uM		0.984557	0.00449907	0.993391	0.00224341	0.455207	0.138438	0.0351198	0.0418732
NVP-TNKS656	Selleck	S7238	PARP	> 10 uM		> 10 uM		0.429655	0.0273509	0.0734381	0.0714921	0.122727	0.102895	0.107689	0.0301995
Oclacitinib maleate	Selleck	S8195	Kinase	1-10 uM		> 10 uM		0.548649	0.136687	0.0851915	0.0625646	0.12629	0.149366	0.154971	0.263969
Octyl-alpha-ketoglutarate	Cayman	11970	HIF	> 10 uM		> 10 uM		0.045551	0.00654305	0.0459904	0.0741521	0.0866658	0.042491	-0.0618781	0.04879
OF-1	Selleck	S7681	Histone Reader Domains	> 10 uM		> 10 uM		0.121394	0.0423541	0.0313476	0.00346864	0.030038	0.0204264	0.0380992	0.024544
OG-L002	Selleck	S7237	HDM	1-10 uM		1-10 uM		0.892792	0.00794385	0.981781	0.015413	0.0795084	0.0691168	-0.0816589	0.0218444
OICR-9429	Selleck	S7833	HMT	1-10 uM		> 10 uM		0.602256	0.0152516	0.0392663	0.11378	0.274252	0.240864	0.0319861	0.0194343
Olaparib (AZD2281, Ku-0059436)	Selleck	S1060	PARP	> 10 uM		> 10 uM		-0.128505	0.0480987	-0.122389	0.017347	-0.0407938	0.0360981	0.0196739	0.0514284
ORY-1001 (RG-6016) 2HCl	Selleck	S7795	HDM	1-10 uM		> 10 uM		0.521217	0.0715911	0.0435547	0.0357987	0.0272042	0.0048856	0.0389004	0.0355823
OTX015	Cayman	15947	Histone Reader Domains	1-10 uM		> 10 uM		0.552675	0.126216	-0.0178923	0.0419412	-0.204954	0.225257	0.0318845	0.0350626
Oxamflatin	Cayman	13176	HDAC	1-10 uM		1-10 uM		0.975837	0.012335	0.99923	0.000498	0.0175646	0.173809	0.249829	0.0613905
Pacritinib (SB1518)	Selleck	S8057	Kinase	1-10 uM		< 1 uM		0.966356	0.0111328	0.984759	0.000349382	0.461099	0.0641522	0.513595	0.139018
Panobinostat	Cayman	13280	HDAC	8.7 nM ± 3.8		12.0 nM ± 4.8		0.973188	0.00854453	0.98658	0.000615594	0.953088	0.0275228	0.986764	9.93e-05
PCI 34051	Cayman	10444	HDAC	1-10 uM		> 10 uM		0.720466	0.0690105	0.157424	0.0310705	0.0335026	0.0477493	0.0627263	0.00455306
PCI-34051	Selleck	S2012	HDAC	1-10 uM		> 10 uM		0.6885	0.0834256	0.153377	0.102671	0.114768	0.00319122	0.0463847	0.0391502
Peficitinib (ASP015K, JNJ-54781532)	Selleck	S7650	Kinase	1-10 uM		1-10 uM		0.874352	0.0877911	0.712568	0.275705	0.135184	0.0357146	0.0262143	0.0218848
PF-CBP1 HCl	Selleck	S8180	Histone Reader Domains	> 10 uM		> 10 uM		0.496265	0.0243011	0.290175	0.0984553	-0.0852856	0.0235136	0.0842017	0.0187659
PFI-1	Cayman	11155	Histone Reader Domains	> 10 uM		> 10 uM		0.203448	0.0857414	0.0268813	0.0612536	0.023506	0.000405809	-0.036019	0.0190939
PFI-2 HCl	Selleck	S7294	HMT	> 10 uM		> 10 uM		0.171586	0.0658489	0.112428	0.0488414	-0.0596831	0.0227855	-0.0271644	0.101582
PFI-3	Cayman	15267	Histone Reader Domains	> 10 uM		> 10 uM		-0.0572985	0.110725	0.122885	0.0165286	-0.0281547	0.105725	-0.0317014	0.0251834
PFI-4	Selleck	S7906	Histone Reader Domains	> 10 uM		> 10 uM		0.152515	0.088559	0.120452	0.051456	-0.120051	0.0860626	0.0335177	0.022873
PHA-680632	Selleck	S1454	Kinase	1-10 uM		> 10 uM		0.831225	0.0721107	0.167558	0.0267336	0.136219	0.209476	-0.0197217	0.0438367
Phenformin HCl	Selleck	S2542	Kinase	> 10 uM		> 10 uM		0.228939	0.0219017	0.0173273	0.0404208	-0.00709136	0.0387854	0.0605326	0.0234846
Phthalazinone pyrazole	Cayman	10735	Kinase	> 10 uM		> 10 uM		0.287001	0.115313	0.0730631	0.0207618	0.0305325	0.0201007	0.00464485	0.0268712
Piceatannol	Cayman	10009366	HDAC	> 10 uM		> 10 uM		0.0311127	0.0754851	-0.0238704	0.00298832	-0.00546952	0.0213074	-0.0378157	0.0301143
Picolinamide	Selleck	S4710	PARP	> 10 uM		> 10 uM		0.49397	0.0699542	0.0915946	0.006729	0.0169405	0.02628	0.0343968	0.0243304
Pimelic Diphenylamide 106	Cayman	13212	HDAC	> 10 uM		> 10 uM		0.385291	0.103842	0.162304	0.0999004	-0.104617	0.0617589	0.0150832	0.00615594
Pinometostat (EPZ5676)	Selleck	S7062	HMT	1-10 uM		1-10 uM		0.963235	0.00411976	0.995253	0.00154542	0.098398	0.0976751	0.0841753	0.0227744
Pirarubicin	Selleck	S1393	Other	< 1 uM		1-10 uM		0.993261	0.00663913	0.990549	0.0025225	0.644021	0.0439127	0.0537789	0.0356566
PJ34 HCl	Selleck	S7300	PARP	> 10 uM		> 10 uM		0.0767906	0.00841776	-0.0354382	0.0209684	-0.0166274	0.0107998	0.0878919	0.0544112
PNU-74654	Selleck	S8429	Other	> 10 uM		> 10 uM		-0.110332	0.0448342	0.0212674	0.058202	0.0219329	0.0371954	-0.0192246	0.0344695
Pracinostat (SB939)	Selleck	S1515	HDAC	217.1 nM ± 6.2		376.5 nM ± 236.0		0.983342	0.0136468	0.949612	0.0443382	0.935825	0.0341272	0.690746	0.115785
Procainamide HCl	Selleck	S4294	DNMT	> 10 uM		> 10 uM		-0.021203	0.0689248	0.0983001	0.0253752	-0.0102243	0.0876041	0.0457287	0.0243843
PX-478 2HCl	Selleck	S7612	HIF	> 10 uM		> 10 uM		0.281208	0.0652183	0.0298999	0.0836712	-0.00420431	0.04554	0.0847784	0.00302532
Pyroxamide	Cayman	13870	HDAC	< 1 uM		< 1 uM		0.975787	0.019172	0.984794	0.00440801	0.690387	0.0536	0.652353	0.0532083
Quercetin	Selleck	S2391	HDAC	1-10 uM		> 10 uM		0.541515	0.105298	-0.0188011	0.102122	0.102251	0.0968498	0.0416398	0.0327298
Quisinostat (JNJ-26481585) 2HCl	Selleck	S1096	HDAC	< 13 nM		< 13 nM		0.966778	0.029009	0.99149	0.00378437	0.964595	0.000527327	0.996689	0.00109049
Remodelin	Selleck	S7641	HAT	> 10 uM		> 10 uM		0.445342	0.0780971	0.281034	0.119383	-0.0695699	0.0843446	-0.0170641	0.0424085
Resminostat	Selleck	S2693	HDAC	< 1 uM		1-10 uM		0.965935	0.00473146	0.981178	0.0017949	0.650693	0.0412354	0.275672	0.0368977
Resveratrol	Selleck	S1396	HDAC	> 10 uM		> 10 uM		0.0105454	0.0702375	0.0268763	0.017849	-0.0170648	0.07529	-0.0142205	0.0117494
Reversine	Selleck	S7588	Kinase	1-10 uM		1-10 uM		0.943864	0.00689667	0.534437	0.00828388	-0.0378975	0.0869968	0.162603	0.0433499
RG-108	Cayman	13302	DNMT	> 10 uM		> 10 uM		-0.0616423	0.0807301	0.0477747	0.0141279	-0.00168398	0.0511873	0.0236799	0.0185166
RG2833 (RGFP109)	Selleck	S7292	HDAC	> 10 uM		> 10 uM		0.275919	0.0690896	0.203678	0.0875224	-0.155925	0.0495739	0.0209279	0.0247198
RGFP966	Cayman	16917	HDAC	> 10 uM		> 10 uM		0.0661131	0.0640356	-0.0153045	0.0880021	-0.0238754	0.019595	-0.0330562	0.000155289
Ricolinostat (ACY-1215)	Selleck	S8001	HDAC	< 1 uM		< 1 uM		0.97625	0.00761674	0.948305	0.00314045	0.510564	0.0491384	0.575011	0.0428996
Roxadustat (FG-4592)	Selleck	S1007	HIF	> 10 uM		> 10 uM		0.0953017	0.0230065	-0.0839217	0.0113026	0.034804	0.0339834	-0.0875931	0.0156406
RSC-133	Cayman	9001839	Other	> 10 uM		> 10 uM		0.274733	0.162975	0.140812	0.0344928	-0.014601	0.0138409	-0.0153811	0.0114313
Rucaparib (phosphate)	Cayman	11570	PARP	1-10 uM		1-10 uM		0.929106	0.00343191	0.988795	0.00335539	0.00898032	0.00902922	-0.117715	0.0740841
Ruxolitinib (INCB018424)	Selleck	S1378	Kinase	> 10 uM		> 10 uM		0.0617924	0.0244193	0.0317343	0.103669	-0.0319082	0.0420745	0.0116694	0.0139177
RVX-208	Cayman	16424	Histone Reader Domains	> 10 uM		> 10 uM		0.393773	0.153999	-0.0259555	0.046467	-0.0835205	0.0473538	-0.0708659	0.0365574
S-(5-Adenosyl)-L-methionine (tosylate)	Cayman	16376	HMT	1-10 uM		> 10 uM		0.619643	0.00198396	0.00116326	0.0192804	0.172505	0.0258892	0.138654	0.0387477
S-Adenosylhomocysteine	Cayman	13603	HMT	> 10 uM		> 10 uM		0.0552099	0.041365	0.0633778	0.0368762	0.0114749	0.0292535	0.0361673	0.0760543
S-Ruxolitinib (INCB018424)	Selleck	S2902	Kinase	> 10 uM		> 10 uM		0.372576	0.0549355	0.16004	0.0374278	-0.0987963	0.0658444	0.0427362	0.00110771
Vorinostat,SAHA	Cayman	10009929	HDAC	206.3 nM ± 5.5		233.1 nM ± 81.4		0.953394	0.0203317	0.982526	0.00777702	0.945205	0.016535	0.850931	0.0167165
Salermide	Cayman	13178	HDAC	> 10 uM		> 10 uM		-0.0544818	0.0964496	0.0741094	0.00241015	-0.0202964	0.108328	-0.0198289	0.0345449
Salvianolic acid B	Selleck	S4735	HDAC	> 10 uM		> 10 uM		0.0195113	0.0625665	0.00254749	0.0201812	0.0197153	0.0207871	-0.0150856	0.0305646
Santacruzamate A (CAY10683)	Selleck	S7595	HDAC	1-10 uM		> 10 uM		0.511763	0.246283	0.253953	0.259138	-0.00955983	0.0117695	-0.082149	0.0215329
SB939	Cayman	10443	HDAC	217.1 nM ± 6.2		376.5 nM ± 236.0		0.9517	0.0342408	0.988355	0.0073802	0.955102	0.00923045	0.70933	0.106378
Scriptaid	Cayman	10572	HDAC	1-10 uM		< 1 uM		0.961871	0.0274129	0.985867	0.00240318	0.3441	0.157678	0.59984	0.118411
Selisistat (EX 527)	Selleck	S1541	HDAC	> 10 uM		> 10 uM		-0.223119	0.0142789	-0.0169075	0.000634606	-0.0904992	0.0765863	-0.0106915	0.00314238
SGC-0946	Selleck	S7079	HMT	1-10 uM		1-10 uM		0.968248	0.0103218	0.994245	8.29e-05	0.0976363	0.265893	-0.0105194	0.0413023
SGC-CBP30	Cayman	14469	Histone Reader Domains	> 10 uM		> 10 uM		0.246265	0.1137	0.033127	0.112489	-0.0301981	0.0748195	0.136813	0.0081507
SGC0946	Cayman	13967	HMT	1-10 uM		1-10 uM		0.947937	0.0216557	0.996309	0.000192787	0.0456682	0.0336752	0.0355302	0.0184507
SGC2085	Selleck	S8340	HMT	> 10 uM		> 10 uM		0.250729	0.225455	0.0778599	0.0367153	0.0140859	0.0241384	-0.0230874	0.00508699
SGC707	Selleck	S7832	HMT	> 10 uM		> 10 uM		0.080508	0.176113	-0.00862738	0.0459952	0.246452	0.227912	-0.00484833	0.0131438
SGI-1027	Cayman	11165	DNMT	50.8 nM ± 0.6		18.2 nM ± 2.1		0.993443	0.00458468	Hemolysis	Hemolysis	0.987374	0.00419717	0.987502	0.00133661
SGI-1776 free base	Selleck	S2198	Kinase	297.5 nM ± 14.9		384.9 nM ± 38.9		0.982719	0.0121437	0.99105	0.000246255	0.966367	0.00709453	0.991941	0.00304133
Sinefungin	Cayman	13829	HMT	1-10 uM		> 10 uM		0.928669	0.00302791	0.380013	0.192574	0.415889	0.0546881	0.0799294	0.020752
SirReal2	Selleck	S7845	HDAC	> 10 uM		> 10 uM		0.123185	0.0752242	-0.101527	0.0997091	0.0669608	0.0027993	-0.0173514	0.0357172
SIRT1/2 Inhibitor IV	Cayman	14407	HDAC	> 10 uM		> 10 uM		-0.217885	0.121877	0.157758	0.0404613	0.0469137	0.0113926	0.00391645	0.0320738
Sirtinol	Cayman	10523	HDAC	> 10 uM		> 10 uM		0.0880546	0.137212	0.0784133	0.0292711	0.0626076	0.024496	-0.0184437	0.0592167
SMI-4a	Selleck	S8005	Kinase	1-10 uM		1-10 uM		0.93488	0.00414061	0.965191	0.0147983	0.0687276	0.0132066	0.138846	0.00224246
SNS-314	Selleck	S1154	Kinase	1-10 uM		1-10 uM		0.922786	0.00155737	0.997986	0.00150706	0.338141	0.205337	0.118321	0.0464056
Sodium 4-Phenylbutyrate	Cayman	11323	HDAC	> 10 uM		> 10 uM		-0.0171789	0.0406462	0.0424167	0.00552551	-0.0292876	0.00953718	-0.127746	0.00799772
Sodium Butyrate	Cayman	13121	HDAC	> 10 uM		> 10 uM		-0.292999	0.227718	0.0371285	0.0435198	0.0371858	0.0812342	0.0122874	0.0145992
Sodium Phenylbutyrate	Selleck	S4125	HDAC	> 10 uM		> 10 uM		-0.0793843	0.0140597	0.118251	0.0303615	-0.0436131	0.0663539	0.0113408	0.0132941
Sotrastaurin	Selleck	S2791	Kinase	> 10 uM		> 10 uM		0.107842	0.0211011	0.0273319	0.0109734	0.0445013	0.0531538	0.0391829	0.0600706
SP2509	Selleck	S7680	HDM	1-10 uM		1-10 uM		0.919247	0.0174398	0.987492	0.00201757	-0.0480003	0.035163	0.102766	0.0257438
Splitomicin	Cayman	13168	HDAC	> 10 uM		> 10 uM		-0.114521	0.0779313	0.100843	0.0237833	-0.0236556	0.0231344	0.0265167	0.0393168
SRT1720 HCl	Selleck	S1129	HDAC	460.3 nM ± 26.3		519.0 nM ± 13.1		0.958299	0.00378389	0.996437	0.00257335	0.98113	0.0187704	0.991034	0.00277463
SRT2104 (GSK2245840)	Selleck	S7792	HDAC	> 10 uM		> 10 uM		-0.114206	0.0817545	0.0423812	0.0338257	-0.0149449	0.0168658	0.0563133	0.000844378
SRT2183	Selleck	S8270	HDAC	> 10 uM		> 10 uM		0.0187785	0.0825768	-0.0575913	0.0334985	0.0591828	0.0414017	0.0479513	0.0641027
SRT3025 HCl	Selleck	S8481	HDAC	1-10 uM		1-10 uM		0.967849	0.00828467	0.995306	0.00159542	0.428137	0.216337	0.468401	0.120385
Suramin (sodium salt)	Cayman	11126	HDAC	> 10 uM		> 10 uM		-0.388938	0.163937	0.0678765	0.127865	-0.0176412	0.0927469	-0.0170423	0.025128
Tacedinaline (CI994)	Selleck	S2818	HDAC	> 10 uM		> 10 uM		0.495353	0.0660151	-0.0326652	0.0337603	0.0640069	0.0175208	0.0517337	0.00633897
TAK-901	Selleck	S2718	Kinase	1-10 uM		1-10 uM		0.944062	0.00254174	0.978576	0.00508698	0.413655	0.05302	0.0345168	0.0601649
Tasquinimod	Selleck	S7617	HDAC	> 10 uM		> 10 uM		0.0051854	0.0475653	0.000168306	0.0786977	-0.0457731	0.0469135	0.104256	0.0704214
Tenovin-1	Cayman	13085	HDAC	> 10 uM		> 10 uM		0.152777	0.117874	0.203008	0.0320665	-0.0407846	0.0767046	-0.00892669	0.0463539
Tenovin-6	Cayman	13086	HDAC	1-10 uM		1-10 uM		0.953586	0.0291364	0.992298	0.000892858	0.0803108	0.0436496	0.0217275	0.0407005
TG101209	Selleck	S2692	Kinase	211.2 nM ± 22.7		326.3 nM ± 19.3		0.949776	0.00657662	0.995368	0.00252039	0.882529	0.0379388	0.965689	0.00876277
Thioguanine	Selleck	S1774	DNMT	> 10 uM		> 10 uM		0.141117	0.105307	0.0662404	0.0203375	0.0229242	0.0146037	0.0585808	0.00496724
Thiomyristoyl	Selleck	S8245	HDAC	1-10 uM		1-10 uM		0.984187	0.00471056	0.991102	0.00370045	0.28727	0.252135	0.0250944	0.0622872
TMP195	Selleck	S8502	HDAC	> 10 uM		> 10 uM		0.00156845	0.0216584	0.110597	0.110458	0.139057	0.00587598	-0.0563753	0.078938
TMP269	Selleck	S7324	HDAC	1-10 uM		1-10 uM		0.778681	0.0340606	0.514183	0.0800258	0.213973	0.177649	0.293525	0.255038
Tofacitinib (CP-690550)	Selleck	S2789	Kinase	> 10 uM		> 10 uM		0.0123517	0.00984191	0.0819118	0.0442375	0.0274472	0.0353273	0.053218	0.0685086
Tofacitinib (CP-690550) Citrate	Selleck	S5001	Kinase	> 10 uM		> 10 uM		0.0517842	0.0298353	-0.0163484	0.00405711	-0.0213432	0.0941394	0.0340821	0.00927043
Tozasertib (VX-680, MK-0457)	Selleck	S1048	Kinase	1-10 uM		1-10 uM		0.875861	0.0637424	0.872071	0.0392169	0.129072	0.0206546	0.0924912	0.00724141
trans-Resveratrol	Cayman	70675	HDAC	> 10 uM		> 10 uM		-0.00342055	0.0761714	-0.0183934	0.0349925	0.0139996	0.0344848	-0.0420781	0.0205178
Tranylcypromine (2-PCPA) HCl	Selleck	S4246	HDM	> 10 uM		> 10 uM		-0.0145332	0.0173858	0.0365595	0.0279871	-0.0179313	0.0508342	-0.0336683	0.00742022
Trichostatin A	Cayman	89730	HDAC	62.3 nM ± 21.1		53.9 nM ± 5.4		0.984317	0.00898578	0.991756	0.00227899	0.984991	0.00597871	0.992772	0.00012345
Tubacin	Cayman	13691	HDAC	1-10 uM		1-10 uM		0.620674	0.175232	0.98745	0.00627725	-0.0892174	0.0838204	0.0838601	0.00587058
Tubastatin A	Cayman	15785	HDAC	< 1 uM		1-10 uM		0.964169	0.0102991	0.977485	0.00608565	0.654199	0.113263	0.179678	0.0601402
Tubastatin A (trifluoroacetate salt)	Cayman	10559	HDAC	1-10 uM		1-10 uM		0.943626	0.0231811	0.979589	0.00146	0.326904	0.00870363	0.0128229	0.136676
Tubastatin A HCl	Selleck	S2627	HDAC	1-10 uM		1-10 uM		0.937712	0.00765374	0.973913	0.0164769	0.424029	0.0573163	0.061888	0.0478652
Tucidinostat (Chidamide)	Selleck	S8567	HDAC	1-10 uM		> 10 uM		0.504173	0.124675	0.0328825	0.124787	-0.0691754	0.0650005	-0.0497472	0.0761403
UNC0224	Cayman	13631	HMT	1-10 uM		1-10 uM		0.938494	0.00990941	0.989893	0.000705427	-0.0440164	0.0455161	0.105354	0.00806242
UNC0321 (trifluoroacetate salt)	Cayman	10582	HMT	> 10 uM		> 10 uM		0.415249	0.0637549	0.431721	0.018625	-0.0650818	0.0140819	0.0172615	0.00909193
UNC0379	Selleck	S7570	HMT	50.4 nM ± 2.3		21.3 nM ± 4.8		0.985817	0.0131535	0.990964	0.00106921	0.958485	0.0228731	0.989354	0.000534785
UNC0631	Cayman	11084	HMT	28.5 nM ± 5.9		14.8 nM ± 0.9		0.978484	0.022385	0.991121	0.00128596	0.987316	0.00194233	0.98886	0.00425549
UNC0638	Cayman	10734	HMT	21.6 nM ± 2.0		16.4 nM ± 1.0		0.967862	0.0176444	0.98795	0.00297643	0.982556	0.00488331	0.983171	0.0017344
UNC0642	Cayman	14604	HMT	19.2 nM ± 10.4		14.6 nM ± 0.8		0.990688	0.010556	0.992258	0.000548578	0.989908	0.00999198	0.988331	0.000479137
UNC0646	Cayman	11085	HMT	140.1 nM ± 3.8		66.8 nM ± 22.6		0.973867	0.0272257	0.995858	0.000986766	0.958213	0.0246069	0.987193	0.000345227
UNC1215	Cayman	13968	Histone Reader Domains	> 10 uM		> 10 uM		0.269932	0.0744158	0.210559	0.00414616	-0.0407845	0.0898681	0.057874	0.00351759
UNC1999	Cayman	14621	HMT	1-10 uM		1-10 uM		0.975176	0.0108013	0.996166	0.00261557	0.181899	0.0967968	0.166318	0.00785229
UNC3866	Selleck	S8359	HMT	> 10 uM		> 10 uM		0.007207	0.04696	0.0218281	0.0299563	0.0350471	0.0478063	0.00164081	0.0156245
UNC669	Selleck	S7373	Histone Reader Domains	> 10 uM		> 10 uM		-0.0163822	0.0678844	-0.0510377	0.0247213	-0.130039	0.0387246	-0.00470714	0.00577111
UPF 1069	Selleck	S8038	PARP	> 10 uM		> 10 uM		0.0360087	0.0865797	-0.0862699	0.0050228	-0.0267384	0.0481595	0.0258612	0.0190844
Valproic Acid (sodium salt)	Cayman	13033	HDAC	> 10 uM		> 10 uM		0.106449	0.0636631	-0.00880324	0.0111954	0.0698767	0.107969	0.00858751	0.00220586
Veliparib (ABT-888)	Selleck	S1004	PARP	> 10 uM		> 10 uM		0.0753395	0.0135048	-0.0542784	0.0569171	0.101619	0.116916	0.304007	0.19472
Vorinostat (SAHA, MK0683)	Selleck	S1047	HDAC	206.3 nM ± 5.5		233.1 nM ± 81.4		0.952708	0.0179087	0.989285	0.00918191	0.889117	0.00418322	0.817029	0.0491055
WDR5-0103	Cayman	13945	Other	> 10 uM		> 10 uM		-0.135555	0.109002	0.0508209	0.0685262	-0.084078	0.0613016	0.00569906	0.010103
WHI-P154	Selleck	S2867	Kinase	1-10 uM		1-10 uM		0.93555	0.000189123	0.916704	0.0656132	-0.0034948	0.0044651	0.0104574	0.0235021
WP1066	Selleck	S2796	Kinase	> 10 uM		> 10 uM		0.0633566	0.155623	0.0730658	0.0255916	0.0865108	0.0526985	0.0913188	0.050989
WZ4003	Selleck	S7317	Kinase	1-10 uM		1-10 uM		0.985647	0.0142533	0.990304	0.000618872	0.324252	0.226216	0.0747036	0.0273453
XL019	Selleck	S7036	Kinase	> 10 uM		> 10 uM		0.36574	0.0612529	0.343873	0.146764	0.0253576	0.0707775	-0.0295974	0.0508231
Zebularine	Cayman	10975	DNMT	> 10 uM		> 10 uM		0.174748	0.0259676	0.0588361	0.0731966	0.0149536	0.0228389	-0.0746367	0.0574822
ZM 39923 HCl	Selleck	S8004	Kinase	> 10 uM		> 10 uM		0.0210514	0.0140592	-0.0173857	0.0341192	-0.00554096	0.0448374	0.0494973	0.00628098
ZM 447439	Selleck	S1103	Kinase	210.4 nM ± 6.9		189.4 nM ± 5.1		0.92041	0.0197142	0.992968	0.00268549	0.917524	0.00943573	0.999434	9.22e-05
